# Protein folding stabilities are a major determinant of oxidation rates for buried methionine residues

**DOI:** 10.1101/2021.12.20.473526

**Authors:** Ethan J. Walker, John Q. Bettinger, Kevin A. Welle, Jennifer R. Hryhorenko, Adrian M. Molina Vargas, Mitchell R. O’Connell, Sina Ghaemmaghami

## Abstract

The oxidation of protein-bound methionines to form methionine sulfoxides has a broad range of biological ramifications, making it important to delineate factors that influence methionine oxidation rates within a protein. This is especially important for biopharmaceuticals, where oxidation can lead to deactivation and degradation. Previously, neighboring residue effects and solvent accessibility (SA) have been shown to impact the susceptibility of methionine residues to oxidation. In this study, we provide proteome-wide evidence that oxidation rates of buried methionine residues are also strongly influenced by the thermodynamic folding stability of proteins. We surveyed the *E. coli* proteome using several proteomic methodologies and globally measured oxidation rates of methionines in the presence and absence of tertiary structure, as well as folding stabilities of methionine containing domains. The data indicate that buried methionines have a wide range of protection factors against oxidation which correlate strongly with folding stabilities. Concordantly, we show that in comparison to *E. coli*, the proteome of the thermophile *T. thermophilus* is significantly more stable and thus more resistant to methionine oxidation. These results indicate that oxidation rates of buried methionines from the native state of proteins can be used as a metric of folding stability. To demonstrate the utility of this correlation, we used native methionine oxidation rates to survey the folding stabilities of *E. coli* and *T. thermophilus* proteomes at various temperatures and suggest a model that relates the temperature dependence of the folding stabilities of these two species to their optimal growth temperatures.
