## Supplemental Table 1 for "Protein folding stabilities are a major determinant of oxidation rates for buried methionine residues"

### Sheet: Overview
This document outlines the experimental parameters for each method used in this study: peptide (intrinsic) oxidation, native state oxidation and stability measurements (SPROX )
Column:	Description:
Method	Experimental method
Parameter measured	Parameter measured by experiment
Experiment	Experiments conducted for a given method. The 3- or 4-letter abbreviation scheme used for the MS raw files and search results (provided on PRIDE).
fractions	The number of fractions, and thus number of MS samples submitted for LC-MS/MS for a given experiment
TMT set	The number of TMT sets for a given data set (relevant for SPROX multiplexing)
reporter ion	For TMT datasets, the treatment variable associated with the given reporter ion of each TMT 10plex
peroxide (M)	The final concentration (in molarity) of O-16 or O-18 hydrogen peroxide used to oxidized a given sample
incubation time (min)	Number of minutes that a sample was allowed to be oxidized before quenching
GdmCl (M)	Final concentration (Molarity) of denaturant treatment (where applicable)
organism	The organism from which the given sample originated
temperature (C)	The experimental temperature, in degrees Celcius

### Sheet: Peptide Oxidation
Method	Parameter measured	Experiment	Fractions	Organism	Temperature (C)	O-18 Peroxide (M)	Incubation time (min)	[GdmCl] (M)
E. coli peptide oxidation	k_intrinsic	PMB1	1-8	E. coli	37	0	30	"NA"
		PMB2	1-8	E. coli	37	0.02	30	"NA"
		PMB3	1-8	E. coli	37	0.04	30	"NA"
		PMB4	1-8	E. coli	37	0.08	30	"NA"
		PMB5	1-8	E. coli	37	0.15	30	"NA"

### Sheet: Native State Oxidation
									Incubation time (min)
Method	Parameter measured	Experiment	Fractions	Tmt set	Organism	Temperature (C)	Peroxide (M)	GdmCl (M)	Reporter ion 1	Reporter ion 2	Reporter ion 3	Reporter ion 4	Reporter ion 5	Reporter ion 6	Reporter ion 7	Reporter ion 8	Reporter ion 9	Reporter ion 10
E. coli native oxidation	k_observed (k_protein)	ENS	1-8	1	E. coli	25	0.98	"NA"	0 (no H2O2)	3	6	12	30	60	240	840	1440	1440 (denatured)
		EN3	1-8	1	E. coli	37	0.98	"NA"	0 (no H2O2)	1	3	6	12	30	60	120	1440	1440 (denatured)
T. thermophilus native oxidation	k_observed (k_protein)	TNS	1-8	1	T. thermophilus	25	0.98	"NA"	0 (no H2O2)	3	6	12	30	60	240	840	1440	1440 (denatured)
		TN3B	1-8	1	T. thermophilus	37	0.98	"NA"	0 (no H2O2)	1.02	3.03	6	12.5	31	60	120	1440	1440 (denatured)
		TN50	1-8	1	T. thermophilus	50	0.245	"NA"	0 (no H2O2)	2	4	10	20	60	120	180	300	300 (denatured)

### Sheet: SPROX
									GdmCl (M)
Method	Parameter measured	Experiment	Fractions	Tmt set	Organism	Temperature (C)	Peroxide (M)	Incubation time (min)	Reporter ion 1	Reporter ion 2	Reporter ion 3	Reporter ion 4	Reporter ion 5	Reporter ion 6	Reporter ion 7	Reporter ion 8	Reporter ion 9	Reporter ion 10
E. coli SPROX	C1/2	ECA	1-8	1	E. coli	25	0.98	1	0 (no H2O2)	0	0.136	0.544	0.952	1.36	1.768	2.176	2.584	3
		ECB	1-8	2	E. coli	25	0.98	1	0 (no H2O2)	0	0.272	0.68	1.088	1.496	1.904	2.312	2.72	3
		ECC	1-8	3	E. coli	25	0.98	1	0 (no H2O2)	0	0.408	0.816	1.224	1.632	2.04	2.448	2.856	3
		ECD	1-8	1	E. coli	25	0.98	1	0 (no H2O2)	0	0.068	0.476	0.884	1.29	1.7	2.11	2.52	3
		ECE	1-8	2	E. coli	25	0.98	1	0 (no H2O2)	0	0.204	0.612	1.02	1.43	1.84	2.24	2.65	3
		ECF	1-8	3	E. coli	25	0.98	1	0 (no H2O2)	0	0.34	0.748	1.16	1.56	1.97	2.38	2.79	3
T. thermophilus SPROX	C1/2	TTSA	1-8	1	T. thermophilus	25	0.98	1	0 (no H2O2)	0	0.18	0.73	1.27	1.82	2.36	2.91	3.45	4
		TTSB	1-8	2	T. thermophilus	25	0.98	1	0 (no H2O2)	0	0.36	0.91	1.45	2	2.54	3.09	3.63	4
		TTSC	1-8	3	T. thermophilus	25	0.98	1	0 (no H2O2)	0	0.55	1.1	1.64	2.19	2.73	3.28	3.82	4
		TXA	1-8	1	T. thermophilus	25	0.98	1	0 (no H2O2)	0	0.36	1.46	2.55	3.64	4.36	4.91	5.46	6
		TXB	1-8	2	T. thermophilus	25	0.98	1	0 (no H2O2)	0	0.73	1.82	2.91	4	4.55	5.09	5.64	6
		TXC	1-8	3	T. thermophilus	25	0.98	1	0 (no H2O2)	0	1.09	2.18	3.27	4.18	4.73	5.27	5.82	6
