## Supplemental Table 2 for "Protein folding stabilities are a major determinant of oxidation rates for buried methionine residues"

### Sheet: Overview
This document lists the coverage of each proteomic experiment
Column:	Description:
Method	Experimental method
Parameter measured	Parameter measured by experiment
Temp	The experimental temperature, in degrees Celcius
Treatment	Experimental treatment
Met peptides (quantified)	Number of met-containing peptides quantified
Met proteins (quantified)	Number of met-containing proteins quantified
Met peptides (identified)	Number of met-containing peptides identified
Met proteins (identified)	Number of met-containing proteins identified
Non-met peptides	Number of Non-met-containing peptides identified
Non-met proteins	Number of Non-met-containing proteins identified

### Sheet: Coverage
Method	Parameter measured	Temp (C)	Treatment	Met peptides (quantified)	Met proteins (quantified)	Met peptides (identified)	Met proteins (identified)	Non-met peptides	Non-met proteins
E. coli peptide oxidation	kintrinsic	37	[peroxide]	3858	1560	7975	2350	21345	2665
E. coli native oxidation	kobserved	25	peroxide time-course	1778	831	5036	1532	19728	661
		37	peroxide time-course	1705	820	4083	1477	22494	792
T. thermophilus native oxidation	kobserved	25	peroxide time-course	1089	589	3597	1175	23543	730
		37	peroxide time-course	880	492	3116	1082	21022	742
		50	peroxide time-course	700	421	2772	966	18443	721
E. coli SPROX	C1/2	25	[denaturant]	748	434	6648	1830	20719	2527
T. thermophilus SPROX	C1/2	25	[denaturant]	293	228	1585	767	10046	1647
